# Phylogeny, thermal seasonality, and life history shape trait variation in annual and perennial barley relatives

**DOI:** 10.64898/2026.06.02.729615

**Authors:** Michael Anokye, Timo Hellwig, Einar Baldvin Haraldsson, Rebekka Schüller, Nina Döring, Philipp Westhoff, Anna Bucharova, Maria von Korff

## Abstract

- There is growing interest in developing perennial cereal crops for sustainable production, yet key differences in trait syndromes between annual and perennial grasses and their influence on environmental adaptation remain poorly understood.
- We measured 25 traits in 16 annual and perennial *Hordeum* species (45 accessions), including barley, grown over three seasons in a common garden. Using a phylogenetic framework and repeated transitions between annual and perennial forms, we (i) identified traits distinguishing these life strategies and (ii) tested how they relate to climate at the accessions’ origins.
- Wild and cultivated barley are distinguished within the *Hordeum* clade by high growth rates and large organs, which may have predisposed wild barley to domestication. Annual and perennial accessions differed in resource allocation: annuals had higher harvest index and leaf and grain nitrogen, while perennials produced carbon-rich tissues and sustained vegetative growth. Seasonal temperature variation shaped trait syndromes: annual traits aligned with temperature in the driest quarter, reflecting selection under terminal stress, while perennial traits correlated with temperature in the wettest quarter, the main growth phase shaping long-term performance and survival.
- We provide important information on traits and climate adaptations underlying perennial persistence and annual resource strategies, relevant for developing perennial cereal crops.
