## Supplementary material for "Phylogeny, thermal seasonality, and life history shape trait variation in annual and perennial barley relatives": Table S4

Table S4: BLUP-adjusted means of accessions across years for 25 traits
Accession name	Accession identity	Life History	Guide	Ecotype	Thousand grain weight	Grain area	Grain width	Grain length	Grain circularity	Grain length-to-width ratio	Days to heading	Flag leaf area	Leaf length	Leaf width	Specific leaf area	Plant height	Floret number	Spike length	Dry shoot biomass 30 DAP	Stem diameter at base	Shoot biomass at harvest	Reproductive biomass at harvest	Harvest Index	Flag leaf nitrogen	Flag leaf carbon	Flag leaf carbon-to-nitrogen ratio	Grain nitrogen	Grain carbon	Grain carbon-to-nitrogen ratio
Hordeum euclaston	NGB8535	Annual	Annual Horduem	Central Argentina (to Peru)	6.272.817.559	6.473.875.198	1.769.606.022	5.244.498.966	2.035.781.514	3.562.841.462	3.580.975.713	1.605.899.465	3.892.607.958	0.361736074	0.217193552	4.144.093.112	3.639.191.123	5.489.884.141	3.782.265.134	0.672549441	2.309.764.077	1.059.328.206	0.428367836	6.136.553.764	438.495.945	730.581.538	3.745.705.672	441.237.717	1.185.782.751
Hordeum euclaston	NGB90233	Annual	Annual Horduem	Central Argentina (to Peru)	4.147.102.964	6.233.282.451	1.459.591.123	5.932.591.648	2.365.271.195	4.049.871.858	3.378.923.922	1.763.594.385	4.883.558.823	0.330319355	0.217146251	3.950.799.761	3.034.814.895	5.590.413.031	3.827.216.047	0.873537591	1.066.552.699	4.774.359.549	0.434564672	5.381.351.486	4.355.075.377	8.189.259.068	4.496.725.458	445.340.711	1.019.460.099
Hordeum euclaston	NGB90342	Annual	Annual Horduem	Central Argentina (to Peru)	4.840.483.375	5.868.025.395	1.614.634.598	509.434.771	2.098.560.902	3.528.883.034	3.439.483.765	0.775804103	289.586.909	0.286232319	0.221400505	3.241.561.033	3.852.055.936	5.835.982.737	3.886.013.776	0.920524195	141.463.697	7.796.493.045	0.55961568	5.844.803.291	433.885.581	7.548.392.452	4.444.405.343	4.440.314.665	1.029.515.678
Hordeum vulgare L.	cv Golden Promise	Annual	Cultivated	Experimental lines	4.309.851.172	2.406.907.067	3.334.858.816	8.724.215.742	2.066.017.282	3.666.761.333	4.199.863.253	873.628.797	1.203.133.522	0.960767774	0.22361181	589.600.311	2.260.793.127	8.375.851.486	1.624.491.747	2.697.913.419	3.668.326.962	8.301.319.309	0.249126459	5.841.673.903	4.402.884.669	7.723.885.889	4.143.091.281	4.378.672.151	1.071.731.416
Hordeum vulgare L.	cv Igri	Annual	Cultivated	Experimental lines	5.171.932.337	2.708.038.274	3.515.593.952	903.490.474	207.976.835	3.649.441.354	3.689.552.474	1.003.902.579	1.646.496.413	1.008.635.401	0.223059765	6.378.648.514	3.193.212.478	10.155.426	1.777.131.849	305.954.409	4.040.740.343	5.738.830.208	0.200982932	6.302.785.058	4.408.992.944	7.213.253.249	3.744.752.741	4.372.091.667	1.166.121.282
Hordeum vulgare L.	cv Morex	Annual	Cultivated	Experimental lines	556.640.549	2.149.901.325	3.488.793.226	7.948.908.149	181.704.353	3.130.101.466	3.182.104.433	1.784.449.667	1.632.129.346	129.734.204	0.220512942	816.106.274	7.717.393.351	1.117.749.352	203.420.992	3.537.763.477	2.667.769.644	4.793.013.372	0.254082723	6.115.913.437	4.409.218.058	7.440.482.238	3.794.682.834	4.373.653.566	1.167.154.841
Hordeum intercedens	NGB15675	Annual	Annual Horduem	North America	3.409.742.911	5.653.100.198	146.255.451	5.430.912.365	2.207.766.902	3.770.681.203	3.602.691.065	1.220.066.973	5.953.308.722	0.420774731	0.214183202	4.112.767.569	3.338.883.173	5.459.664.613	2.826.576.527	0.528004819	7.605.765.626	3.361.549.508	0.415389121	590.961.191	435.864.249	746.070.717	465.329.399	4.443.121.783	992.242.221
Hordeum intercedens	NGB15676	Annual	Annual Horduem	North America	3.359.558.574	6.025.281.501	1.446.257.426	5.841.970.682	2.405.629.904	4.062.735.779	3.651.443.215	145.910.392	4.520.095.557	0.309538544	0.221467062	4.358.116.752	3.267.801.823	5.600.033.128	1.834.489.256	0.791411894	7.486.418.662	3.277.405.265	0.438699809	5.811.830.435	4.344.711.585	7.600.675.486	4.736.190.602	4.437.831.318	9.516.737.023
Hordeum intercedens	NGB6474	Annual	Annual Horduem	North America	4.142.399.973	5.985.152.725	1.510.334.959	5.332.227.746	2.192.379.779	3.760.433.623	3.727.143.018	1.727.914.872	458.824.492	0.35721533	0.221766119	5.412.861.722	3.283.764.168	5.705.792.816	6.297.242.477	1.151.602.137	1.650.363.195	7.036.906.973	0.417206468	6.394.350.885	434.085.421	6.951.534.717	4.800.584.591	4.481.518.437	9.552.345.774
Hordeum pusillum	BCC2049	Annual	Annual Horduem	North America	6.648.037.567	754.214.726	1.743.475.485	6.052.290.361	2.223.352.737	3.796.661.171	4.514.735.861	9.074.288.768	1.017.878.604	0.748680367	0.21565591	4.716.074.323	4.060.688.332	7.497.128.154	4.522.061.722	2.454.421.191	2.829.048.855	109.022.607	0.449475434	4.436.658.096	4.417.327.599	1.059.986.398	4.259.276.056	4.456.278.761	1.074.868.587
Hordeum pusillum	NGB6888	Annual	Annual Horduem	North America	7.155.030.863	743.680.537	178.055.979	5.683.383.991	2.131.007.704	3.580.338.721	4.113.212.016	4.296.454.656	5.451.470.175	0.52833627	0.212626756	5.268.636.639	4.128.557.635	7.331.277.612	4.997.784.762	1.821.307.872	2.587.824.479	1.101.786.708	0.449120878	537.219.236	4.370.226.033	8.366.628.301	3.661.615.921	4.368.609.349	1.194.282.456
Hordeum pusillum	NGB90148	Annual	Annual Horduem	North America	6.348.661.123	7.880.108.778	1.717.908.075	6.374.368.859	2.275.233.832	3.856.913.034	4.514.420.974	7.824.078.094	8.574.982.613	0.683063768	0.214417942	459.664.285	3.847.309.063	7.679.542.666	4.667.779.777	1.813.884.022	2.836.011.056	9.771.512.758	0.389740489	5.352.042.281	4.391.743.682	8.389.006.073	4.335.740.487	4.448.427.189	1.038.940.058
Hordeum marinum subsp. gussoneanum	NGB6510	Annual	Annual Horduem	Western Eurasia plus Mediterranean	8.883.341.095	8.312.592.462	1.740.808.907	6.193.126.926	2.244.705.396	3.786.161.466	4.249.471.662	6.427.909.612	6.837.173.875	0.642130992	0.221152101	3.729.707.465	374.177.627	6.053.392.567	7.482.781.195	1.164.382.956	339.326.013	1.306.739.471	0.387434834	5.940.058.207	4.333.464.779	7.411.692.802	3.867.877.915	4.405.851.987	1.161.360.453
Hordeum marinum subsp. gussoneanum	NGB7294	Annual	Annual Horduem	Western Eurasia plus Mediterranean	5.523.308.939	5.688.164.426	1.487.526.136	5.472.337.565	219.546.702	3.788.001.182	3.646.121.769	2.027.355.425	466.276.885	0.321308442	0.22069392	2.794.774.352	3.694.919.829	4.429.882.408	6.799.422.611	0.930250262	2.619.434.999	1.207.737.096	0.504953464	5.841.673.903	4.331.012.535	7.432.153.744	3.669.932.992	4.386.350.954	1.195.867.148
Hordeum marinum subsp. gussoneanum	NGB90240	Annual	Annual Horduem	Western Eurasia plus Mediterranean	5.758.888.234	5.767.453.381	1.524.259.415	5.026.381.985	2.125.988.659	3.612.498.525	3.613.593.313	2.937.022.629	5.258.380.315	0.409241896	0.228236712	2.893.677.455	3.555.768.384	4.218.029.082	6.905.146.001	0.947423701	3.476.543.547	1.246.485.693	0.407791264	5.957.460.547	4.312.040.079	7.323.851.291	3.868.884.071	4.403.105.949	1.146.372.594
Hordeum murinum subsp. glaucum	NGB6525	Annual	Annual Horduem	Western Eurasia plus Mediterranean	7.885.208.839	100.926.566	2.001.080.404	7.178.629.935	2.297.379.765	3.844.049.113	2.985.284.945	4.459.863.558	6.610.009.334	0.558214557	0.218997529	5.127.581.339	4.735.176.518	7.040.682.824	1.093.484.784	1.476.458.683	3.073.674.184	9.757.983.591	0.364275379	6.340.312.038	441.883.826	7.237.349.556	4.152.620.083	4.439.929.695	1.079.601.514
Hordeum murinum subsp. glaucum	NGB6527	Annual	Annual Horduem	Western Eurasia plus Mediterranean	6.544.108.591	7.692.382.146	1.768.101.511	5.928.014.762	2.152.644.594	3.736.041.246	3.016.376.553	3.676.031.996	6.307.166.429	0.643073474	0.219421884	4.257.793.231	3.612.421.058	6.341.051.145	7.051.691.255	1.776.584.074	2.989.798.414	7.946.603.817	0.3224603	6.526.835.932	4.405.796.089	6.979.105.119	387.872.882	4.394.097.344	1.140.848.595
Hordeum murinum subsp. murinum	BCC2009	Annual	Annual Horduem	Western Eurasia plus Mediterranean	1.345.934.226	1.368.280.735	2.176.261.971	7.895.711.748	2.319.815.089	3.943.880.988	4.547.308.889	4.944.210.606	81.597.156	0.606074139	0.230134744	4.640.660.979	3.799.629.352	102.914.983	1.544.496.572	2.418.387.383	481.904.408	1.185.970.655	0.244967403	5.503.429.357	4.451.750.869	8.406.561.617	3.706.977.413	4.407.194.885	1.197.392.236
Hordeum vulgare L. subsp. spontaneum	HID369	Annual	Wild	Western Eurasia plus Mediterranean	4.619.129.495	2.609.026.022	3.015.794.935	1.099.603.814	2.289.384.567	3.895.504.799	2.705.195.672	1.066.052.335	1.434.496.195	0.850405021	0.216107965	8.188.798.332	2.776.993.025	1.071.919.199	3.100.820.392	2.418.286.648	4.941.717.709	1.527.071.181	0.354017694	5.393.821.498	4.385.223.832	8.386.005.589	3.638.474.332	4.410.452.867	123.240.043
Hordeum vulgare L. subsp. spontaneum	HID4	Annual	Wild	Western Eurasia plus Mediterranean	5.236.201.411	2.644.604.021	3.094.092.932	1.089.408.955	2.207.136.606	3.844.049.113	2.841.455.318	7.765.081.856	1.369.754.301	0.597616449	0.21915358	9.492.371.191	2.558.236.237	9.688.268.943	1.868.353.725	2.925.678.835	39.902.028	1.396.989.159	0.358283009	554.804.759	4.377.847.835	8.045.893.442	3.448.310.835	4.377.610.033	1.283.384.272
Hordeum vulgare L. subsp. spontaneum	HID64	Annual	Wild	Western Eurasia plus Mediterranean	4.953.808.609	2.625.347.934	3.081.130.475	1.089.408.955	225.659.748	3.844.049.113	3.091.264.669	1.039.974.655	1.441.311.131	0.727887547	0.223578929	7.891.631.267	2.670.368.398	1.049.330.596	231.540.508	2.753.674.032	4.130.470.473	1.375.513.702	0.383837666	5.756.875.676	4.414.469.666	790.340.214	3.309.461.297	4.403.184.421	1.363.308.788
Hordeum bogdanii	NGB8519	Perennial	Perennial Hordeum	Central Asia	2.576.744.091	5.637.850.275	1.279.936.487	6.031.577.761	2.433.078.847	4.108.420.783	5.242.200.162	4.940.953.426	7.764.227.575	0.44056617	0.223302881	7.301.011.724	5.381.864.539	1.117.472.862	4.213.673.826	2.487.389.944	3.728.092.201	778.897.636	0.233753528	5.264.923.587	4.426.176.035	8.684.519.084	4.026.906.505	4.444.510.095	1.134.187.212
Hordeum bogdanii	NGB90005	Perennial	Perennial Hordeum	Central Asia	2.412.776.371	5.649.723.058	1.307.558.681	6.010.865.161	2.438.037.319	4.117.080.772	6.262.821.719	5.825.958.463	7.452.000.186	0.506069263	0.223534125	4.910.988.813	5.180.269.843	9.004.205.191	4.509.398.009	2.477.679.933	3.915.280.433	9.305.825.269	0.261329489	5.448.500.755	4.430.685.883	8.405.779.117	3.725.499.624	4.444.165.116	12.083.892
Hordeum bogdanii	NGB90046	Perennial	Perennial Hordeum	Central Asia	3.983.697.239	6.830.727.118	1.460.719.904	6.052.290.361	2.288.678.811	3.935.220.999	412.385.952	8.496.661.569	8.201.345.918	0.728867855	0.219305335	6.582.844.646	4.615.088.863	7.208.267.374	5.194.639.899	2.285.903.407	2.348.178.755	3.050.507.964	0.138128903	5.834.446.455	4.394.207.493	7.696.889.624	4.037.009.529	4.460.887.141	1.132.449.074
Hordeum chilense	NGB90118	Perennial	Perennial Hordeum	Central Argentina (to Peru)	210.486.125	3.724.231.739	1.290.395.067	3.916.275.148	199.743.369	3.387.379.897	4.764.230.325	8.204.515.316	9.131.535.738	0.80439958	0.22397507	7.317.108.275	580.947.724	9.312.769.182	2.489.898.811	1.949.688.833	3.650.556.868	362.126.863	0.136766625	6.082.940.581	4.421.766.148	7.604.758.342	3.934.284.216	4.461.842.126	1.152.039.888
Hordeum chilense	NGB90119	Perennial	Perennial Hordeum	Central Argentina (to Peru)	2.586.705.543	5.849.400.655	1.380.238.977	5.977.902.131	2.403.632.888	4.178.511.073	4.597.690.757	2.831.750.262	6.439.635.928	0.468845862	0.228630679	469.886.832	3.919.959.679	6.092.082.177	1.497.708.731	1.628.263.366	1.047.654.665	2.900.339.409	0.340460856	448.650.482	4.352.426.336	9.775.069.912	4.574.199.475	4.478.913.708	1.016.260.502
Hordeum chilense	GRA972	Perennial	Perennial Hordeum	Central Argentina (to Peru)	209.248.219	3.873.028.856	1.255.042.114	4.809.534.369	2.163.303.253	3.718.721.268	4.807.893.116	7.244.329.222	8.097.270.122	0.746767103	0.218754943	7.592.223.254	571.789.187	8.841.104.426	402.666.073	2.406.606.425	3.909.631.008	3.944.621.089	0.139592205	5.393.572.154	4.446.042.201	8.559.961.786	4.057.215.577	4.446.938.856	1.117.036.635
Hordeum cordobense	NGB6453	Perennial	Perennial Hordeum	Central Argentina (to Peru)	3.308.383.286	6.574.413.243	1.420.854.069	6.408.351.721	2.581.561.638	4.307.150.289	4.809.650.207	5.480.767.325	8.461.400.342	0.471012292	0.215032898	7.796.537.806	5.054.075.098	8.228.430.966	3.985.368.547	2.000.080.158	4.892.361.656	9.107.852.251	0.210455142	485.195.397	4.432.269.363	9.555.571.279	3.371.842.974	4.445.389.398	1.341.200.218
Hordeum cordobense	NGB6454	Perennial	Perennial Hordeum	Central Argentina (to Peru)	2.372.936.819	5.336.736.734	1.352.972.922	5.502.142.058	2.371.389.288	3.991.984.211	421.919.174	621.496.992	9.790.312.907	0.52833627	0.216094362	7.226.769.487	4.899.408.812	7.466.477.844	2.837.194.486	1.841.701.893	4.355.485.372	8.094.274.735	0.215517853	5.354.790.019	4.411.960.048	8.479.393.952	3.271.227.367	4.437.905.631	1.411.287.168
Hordeum erectifolium	NGB6816	Perennial	Perennial Hordeum	Central Argentina (to Peru)	2.937.741.012	6.773.045.101	1.495.438.257	6.363.041.238	2.424.879.332	4.107.759.505	4.961.049.814	2.794.676.651	6.019.381.527	0.422755952	0.208020563	4.723.434.131	4.158.522.453	6.164.655.194	0.59254533	1.379.094.716	1.670.990.699	3.928.333.575	0.251070645	4.124.719.321	4.404.570.618	111.439.922	3.725.003.754	4.442.910.098	1.230.138.288
Hordeum flexuosum	NGB14361	Perennial	Perennial Hordeum	Central Argentina (to Peru)	4.456.639.992	7.167.620.234	1.601.781.593	6.329.058.376	2.416.060.817	4.011.280.093	4.173.069.253	2.218.115.147	5.417.395.494	0.311365733	0.215087814	5.006.279.925	4.272.284.335	6.666.692.693	2.231.756.269	1.471.537.689	8.205.248.262	2.585.381.089	0.264034126	585.487.833	4.382.448.802	7.659.825.751	3.035.786.847	4.398.007.202	1.484.699.332
Hordeum muticum	NGB6545	Perennial	Perennial Hordeum	Central Argentina (to Peru)	3.550.012.157	6.375.372.555	1.565.028.448	5.679.463.563	219.546.702	3.762.021.214	4.981.615.935	2.573.971.104	5.432.929.741	0.256238775	0.21881661	5.478.329.203	3.267.532.349	4.582.150.454	0.768106845	0.922172407	2.263.425.029	388.785.394	0.194581412	5.559.803.448	4.416.471.299	8.169.506.672	2.979.559.688	4.421.863.847	1.535.219.538
Hordeum muticum	NGB90357	Perennial	Perennial Hordeum	Central Argentina (to Peru)	3.066.076.751	6.495.301.088	1.485.687.058	6.057.195.477	2.427.075.175	4.088.463.622	4.680.960.541	2.413.798.466	6.348.770.112	0.354621233	0.222184443	6.809.150.705	4.196.627.511	7.043.265.602	166.165.203	1.524.157.661	3.057.468.685	5.956.528.008	0.203227008	5.956.544.635	4.455.413.616	7.857.812.963	3.322.541.326	4.424.521.597	1.363.902.613
Hordeum stenostachys	BCC2021	Perennial	Perennial Hordeum	Central Argentina (to Peru)	5.019.470.929	7.720.486.828	1.565.028.448	6.549.392.757	2.372.823.081	4.047.800.858	4.851.323.821	6.986.748.144	1.184.399.878	0.478941388	0.220214445	8.484.421.127	4.467.376.266	8.701.216.293	4.398.849.944	2.628.168.312	2.708.329.054	5.132.219.842	0.215569455	4.699.737.187	4.419.953.587	9.861.191.591	3.333.165.527	4.433.558.868	1.355.332.004
Hordeum stenostachys	BCC2041	Perennial	Perennial Hordeum	Central Argentina (to Peru)	6.058.919.757	7.856.318.174	1.615.391.996	6.487.254.958	2.354.481.655	3.987.180.934	460.159.727	6.150.362.977	9.970.634.453	0.516299644	0.215956913	9.058.722.749	4.277.814.175	885.904.707	202.672.044	2.593.835.306	2.012.504.795	307.758.712	0.185585487	4.352.819.704	4.423.721.308	1.091.528.915	4.156.561.979	4.448.048.896	1.093.975.678
Hordeum stenostachys	NGB90070	Perennial	Perennial Hordeum	Central Argentina (to Peru)	5.840.536.228	8.369.679.555	1.690.666.745	6.872.784.174	242.566.341	4.043.439.897	4.363.021.367	464.780.363	1.010.834.326	0.347394229	0.21505474	7.291.750.019	4.515.958.753	8.686.363.409	4.643.624.391	1.917.836.942	3.526.788.368	8.080.249.063	0.252289318	491.057.238	4.418.141.144	9.277.041.992	3.658.597.453	4.460.828.497	1.246.414.498
Hordeum stenostachys	NGB90152	Perennial	Perennial Hordeum	Central Argentina (to Peru)	628.632.402	9.712.561.959	170.505.919	7.903.597.665	2.629.916.396	4.422.925.583	4.908.059.951	7.129.016.742	1.273.209.371	0.620203681	0.215511938	8.447.928.013	4.281.045.332	9.249.314.007	3.319.184.741	2.433.385.401	2.885.506.269	5.413.215.978	0.21237274	4.150.364.875	4.405.267.734	1.150.264.032	3.907.118.002	4.405.059.361	1.135.416.934
Hordeum brachyantherum subsp. californicum	NGB6801	Perennial	Perennial Hordeum	North America	3.553.396.955	55.234.107	1.357.129.898	5.286.917.263	2.300.538	3.959.824.407	4.703.670.482	4.129.334.191	6.110.247.344	0.716072422	0.219470776	5.253.580.175	3.839.235.074	5.302.119.963	4.671.882.314	1.482.629.959	161.204.794	2.411.851.654	0.171139469	5.333.724.028	4.370.133.084	8.415.608.633	3.118.291.644	4.378.886.548	1.427.619.438
Hordeum brachyantherum subsp. californicum	NGB90009	Perennial	Perennial Hordeum	North America	403.010.824	6.598.249.976	1.436.198.284	611.442.816	2.339.821.797	4.004.500.912	4.297.582.338	2.506.854.482	5.162.332.671	0.340923532	0.219440751	6.264.948.394	6.240.980.546	8.368.562.042	6.086.871.697	2.178.376.099	2.227.817.557	511.891.197	0.250716707	4.972.934.705	4.400.201.595	9.138.927.878	4.050.480.228	4.427.645.477	1.115.504.446
Hordeum brachyantherum subsp. californicum	NGB90222	Perennial	Perennial Hordeum	North America	5.860.413.485	7.383.640.529	1.575.512.408	6.261.092.651	2.309.183.498	3.979.120.289	4.332.741.445	2.765.556.047	4.429.229.741	0.472098176	0.220047154	7.154.656.946	3.934.243.859	5.753.731.132	3.329.725.517	1.828.747.585	1.363.493.321	3.335.884.631	0.243335002	5.450.044.935	4.402.107.475	8.429.415.553	3.514.717.135	4.421.169.142	1.271.150.641
Hordeum patagonicum subsp. magellanicum	BCC2065	Perennial	Perennial Hordeum	Patagonia	2.913.519.692	5.885.112.552	1.384.902.143	5.886.589.562	2.341.832.558	3.969.860.955	769.603.497	1.187.072.147	4.059.129.232	0.27855828	0.211711129	3.965.421.496	4.614.698.569	7.471.888.488	0.556413657	1.461.842.271	1.835.129.308	3.685.191.429	0.216269259	4.896.323.761	4.394.150.406	9.293.771.672	3.344.952.388	4.443.639.304	1.349.249.408
Hordeum patagonicum subsp. setifolium	GRA989	Perennial	Perennial Hordeum	Patagonia	2.121.195.622	4.342.235.149	1.257.190.086	5.161.648.567	2.261.370.086	3.857.281.096	6.469.117.566	1.221.066.101	5.516.190.378	0.216821529	0.21599078	3.696.253.868	4.473.700.986	5.055.262.002	0.592898001	1.154.634.132	1.336.114.152	3.075.684.336	0.262254228	4.855.850.055	4.418.069.726	9.588.149.669	3.028.390.971	4.418.547.245	1.501.438.584
Hordeum pubiflorum subsp. halophilum	BCC2068	Perennial	Perennial Hordeum	Patagonia	3.239.430.535	6.100.663.258	1.436.198.284	5.969.439.961	2.352.114.228	3.978.520.945	5.187.911.781	1.523.925.897	3.351.413.819	0.30282191	0.216173679	5.517.776.183	373.335.704	5.890.573.678	0.715723259	1.277.035.871	1.860.717.627	4.095.179.417	0.222773406	4.501.705.124	4.426.746.902	1.047.803.533	3.215.296.914	4.452.230.417	1.418.006.176
Hordeum pubiflorum	NGB6576	Perennial	Perennial Hordeum	Patagonia	2.792.228.545	5.817.380.128	1.485.687.058	5.320.900.126	220.331.745	3.766.865.583	7.239.613.897	1.019.738.173	3.441.063.988	0.324041893	0.219634555	339.371.057	3.812.634.068	5.905.676.513	0.731941521	1.162.569.569	1.379.118.451	2.885.633.808	0.220924406	493.804.976	4.389.838.232	9.356.311.192	3.578.104.968	4.442.120.079	1.257.310.983
Hordeum pubiflorum	NGB6583	Perennial	Perennial Hordeum	Patagonia	2.612.805.905	5.587.742.273	1.368.635.665	5.649.401.128	2.391.486.585	406.916.774	5.801.317.632	0.722177683	3.429.705.761	0.233469867	0.212938953	3.747.141.266	4.466.973.264	6.886.493.934	1.044.139.918	1.226.245.077	1.380.838.287	2.227.227.994	0.240575777	4.918.815.594	4.379.149.119	924.396.839	2.866.752.627	4.423.219.017	1.597.823.039
